# Foraging ecology drives viral community structure in New Zealand’s aquatic birds

**DOI:** 10.64898/2025.12.09.693119

**Authors:** Stephanie J Waller, Janelle R Wierenga, Lia Heremia, Jessica A Darnley, Isa de Vries, Jeremy Dubrulle, Zoe Robinson, Allison K Miller, Chris N Niebuhr, David S Melville, Rob Schuckard, Phil F Battley, Michelle Wille, Ben Alai, Rosalind Cole, Jamie Cooper, Ursula Ellenberg, Graeme Elliott, James Faulkner, Johannes H. Fischer, Lance Hay, David Houston, Bianca C Keys, Jenny Long, Robin Long, Thomas Mattern, Lou McNutt, Peter Moore, Odin Neil, Jake Osborne, Anne-Sophie Pagé, Kevin A Parker, Mike Perry, Brodie Philp, Kalinka Rexer-Huber, James C Russell, Rachael Sagar, Thor T Ruru, Theo Thompson, Leith Thomson, Joris Tinnemans, Lydia Uddstrom, Te Arawhetu Waipoua, Kath Walker, Edin Whitehead, Chrissy Wickes, Melanie J. Young, David Winter, Kate McInnes, Edward C Holmes, Jemma L Geoghegan

**Author notes:** Corresponding author: Jemma Geoghegan.

## Abstract

Wild migratory birds play a major role in the global spread of viruses, yet the diversity, host range and transmission patterns of viruses harboured by migratory species in Aotearoa/New Zealand remain largely unknown. This knowledge gap is critical given New Zealand’s position along major migratory flyways spanning Oceania, Antarctica and east Asia, where understanding viral diversity is key to assessing the risk of viral introductions such as highly pathogenic avian influenza virus and viral dispersal across these regions. To address this, we conducted the first large-scale metatranscriptomic survey of wild birds from New Zealand and its subantarctic islands, collecting 1,348 samples from 31 host species spanning four avian orders. We identified 118 avian viruses from 17 families, including 107 novel species, greatly expanding our knowledge of avian viral diversity. Viral communities differed significantly by host order and foraging behaviour, with scavenger birds harbouring more diverse viromes than non-scavengers. Although no HPAI subtypes were detected, we recovered a low-pathogenic avian influenza A/H1N9 virus from red knots (*Calidris canutus*) and a divergent tobanivirus from Auckland Island teal (*Anas aucklandica*), the first putative avian member of the *Tobaniviridae*. Notably, we detected 12 mammalian-associated viruses, primarily in scavenger birds, including *Hedgehog hepatovirus*, *Rabbit haemorrhagic disease virus 2*, and sea lion astroviruses, with mammalian host reads confirming their dietary origin. This study establishes the first virome baseline for New Zealand’s migratory birds, highlighting the ecological role of foraging in shaping viral communities and improving regional preparedness for HPAI and other emerging avian pathogens.
