## Supplementary Table 1 for "Foraging ecology drives viral community structure in New Zealand’s aquatic birds"

### Sheet: Sheet1
Bird_lib	Bird_order	Bird_species	Location	Region	Sample_Type	Sacvening_status	Migration	Raw_reads	Number_of_individuals_within_a_pool
1	Charadriiformes	Chatham Island oystercatcher	Rēkohu	Chathams Islands	oral	No	Sedentary	72531618	4
2	Charadriiformes	Chatham Island oystercatcher	Rēkohu	Chathams Islands	oral	No	Sedentary	82738929	5
3	Charadriiformes	Chatham Island oystercatcher	Rēkohu	Chathams Islands	cloacal	No	Sedentary	83497515	5
4	Charadriiformes	Chatham Island oystercatcher	Rēkohu	Chathams Islands	cloacal	No	Sedentary	65196081	5
5	Procellariiformes	Fairy prion	Mangere	Chathams Islands	oral	No	Migratory	100338795	6
6	Procellariiformes	Fairy prion	Mangere	Chathams Islands	oral	No	Migratory	87395420	6
7	Procellariiformes	Fairy prion	Mangere	Chathams Islands	cloacal	No	Migratory	118967501	6
8	Procellariiformes	Fairy prion	Mangere	Chathams Islands	cloacal	No	Migratory	76093692	7
9	Procellariiformes	Grey-backed storm petrel	Mangere	Chathams Islands	cloacal	No	Migratory	70372468	5
10	Procellariiformes	Sooty shearwater	Mangere	Chathams Islands	oral	No	Migratory	90865413	6
11	Procellariiformes	Sooty shearwater	Mangere	Chathams Islands	oral	No	Migratory	60119323	6
12	Procellariiformes	Sooty shearwater	Mangere	Chathams Islands	cloacal	No	Migratory	55348052	6
13	Procellariiformes	Sooty shearwater	Mangere	Chathams Islands	cloacal	No	Migratory	60894931	6
14	Procellariiformes	Sooty shearwater	Mangere	Chathams Islands	cloacal	No	Migratory	59032247	6
15	Procellariiformes	Sooty shearwater	Mangere	Chathams Islands	cloacal	No	Migratory	56303759	6
16	Procellariiformes	White-faced storm petrel	Mangere	Chathams Islands	cloacal	No	Migratory	54266217	4
17	Procellariiformes	White-faced storm petrel	Mangere	Chathams Islands	cloacal	No	Migratory	119897691	4
18	Procellariiformes	Broad-billed prion	Rangitira	Chathams Islands	oral	No	Migratory	98836446	6
19	Procellariiformes	Broad-billed prion	Rangitira	Chathams Islands	oral	No	Migratory	58778271	6
20	Procellariiformes	Broad-billed prion	Rangitira	Chathams Islands	oral	No	Migratory	67656469	6
21	Procellariiformes	Broad-billed prion	Rangitira	Chathams Islands	cloacal	No	Migratory	62146471	6
22	Procellariiformes	Broad-billed prion	Rangitira	Chathams Islands	cloacal	No	Migratory	47163034	6
23	Procellariiformes	Broad-billed prion	Rangitira	Chathams Islands	cloacal	No	Migratory	62414409	5
24	Charadriiformes	Chatham Island snipe	Rangitira	Chathams Islands	oral	No	Sedentary	71333687	5
25	Charadriiformes	Chatham Island snipe	Rangitira	Chathams Islands	oral	No	Sedentary	77888769	5
26	Charadriiformes	Chatham Island snipe	Rangitira	Chathams Islands	oral	No	Sedentary	92563784	5
27	Charadriiformes	Chatham Island snipe	Rangitira	Chathams Islands	cloacal	No	Sedentary	47482053	5
28	Charadriiformes	Chatham Island snipe	Rangitira	Chathams Islands	cloacal	No	Sedentary	45697407	5
29	Charadriiformes	Chatham Island snipe	Rangitira	Chathams Islands	cloacal	No	Sedentary	58812637	5
30	Procellariiformes	Sooty shearwater	Rangitira	Chathams Islands	oral	No	Migratory	54097654	6
31	Procellariiformes	Sooty shearwater	Rangitira	Chathams Islands	cloacal	No	Migratory	52089000	6
32	Procellariiformes	White-faced storm petrel	Rangitira	Chathams Islands	oral	No	Migratory	95400752	6
33	Procellariiformes	White-faced storm petrel	Rangitira	Chathams Islands	oral	No	Migratory	68338991	6
34	Procellariiformes	White-faced storm petrel	Rangitira	Chathams Islands	oral	No	Migratory	78738974	7
35	Procellariiformes	White-faced storm petrel	Rangitira	Chathams Islands	cloacal	No	Migratory	46318051	6
36	Procellariiformes	White-faced storm petrel	Rangitira	Chathams Islands	cloacal	No	Migratory	53080503	6
37	Procellariiformes	White-faced storm petrel	Rangitira	Chathams Islands	cloacal	No	Migratory	47168256	7
38	Procellariiformes	Common diving petrel	Whenua Hou	Rakiura Region	oral	No	Migratory	53000409	5
39	Procellariiformes	Common diving petrel	Whenua Hou	Rakiura Region	cloacal	No	Migratory	59653919	5
40	Procellariiformes	Cook's petrel	Whenua Hou	Rakiura Region	oral	No	Migratory	67689157	7
41	Procellariiformes	Cook's petrel	Whenua Hou	Rakiura Region	cloacal	No	Migratory	53974251	7
42	Procellariiformes	Mottled petrel	Whenua Hou	Rakiura Region	oral	No	Migratory	53733029	6
43	Procellariiformes	Mottled petrel	Whenua Hou	Rakiura Region	oral	No	Migratory	50687337	6
44	Procellariiformes	Mottled petrel	Whenua Hou	Rakiura Region	cloacal	No	Migratory	44270149	6
45	Procellariiformes	Mottled petrel	Whenua Hou	Rakiura Region	cloacal	No	Migratory	55757361	6
46	Procellariiformes	Sooty shearwater	Whenua Hou	Rakiura Region	oral	No	Migratory	54090570	6
47	Procellariiformes	Sooty shearwater	Whenua Hou	Rakiura Region	cloacal	No	Migratory	56913570	6
48	Procellariiformes	Whenua Hou diving petrel	Whenua Hou	Rakiura Region	oral	No	Migratory	50692597	6
49	Procellariiformes	Whenua Hou diving petrel	Whenua Hou	Rakiura Region	oral	No	Migratory	59205165	6
50	Procellariiformes	Whenua Hou diving petrel	Whenua Hou	Rakiura Region	cloacal	No	Migratory	50993130	6
51	Procellariiformes	Whenua Hou diving petrel	Whenua Hou	Rakiura Region	cloacal	No	Migratory	48830379	6
52	Anseriformes	Auckland Island teal	Adams	Subantartics	oral	No	Sedentary	45759049	6
53	Anseriformes	Auckland Island teal	Adams	Subantartics	cloacal	No	Sedentary	26123435	6
54	Charadriiformes	Subantarctic skua	Adams	Subantartics	oral	Yes	Migratory	51580137	1
55	Charadriiformes	Subantarctic skua	Adams	Subantartics	cloacal	Yes	Migratory	49564723	1
56	Procellariiformes	Antipodean albatross	Adams	Subantartics	oral	Occasionally	Migratory	44440984	5
57	Procellariiformes	Antipodean albatross	Adams	Subantartics	cloacal	Occasionally	Migratory	41393616	4
58	Procellariiformes	Northern giant petrel	Adams	Subantartics	oral	Yes	Migratory	53371879	2
59	Procellariiformes	Northern giant petrel	Adams	Subantartics	cloacal	Yes	Migratory	46846653	2
60	Procellariiformes	Sooty shearwater	Adams	Subantartics	oral	No	Migratory	79667991	2
61	Procellariiformes	Sooty shearwater	Adams	Subantartics	cloacal	No	Migratory	57719317	2
62	Charadriiformes	Subantarctic skua	Adams	Subantartics	oral	Yes	Migratory	52406688	2
63	Charadriiformes	Subantarctic skua	Adams	Subantartics	cloacal	Yes	Migratory	56450857	2
64	Procellariiformes	Antipodean albatross	Antipodes	Subantartics	oral	Occasionally	Migratory	49392081	5
65	Procellariiformes	Antipodean albatross	Antipodes	Subantartics	oral	Occasionally	Migratory	56742596	6
66	Procellariiformes	Antipodean albatross	Antipodes	Subantartics	cloacal	Occasionally	Migratory	46770600	5
67	Procellariiformes	Antipodean albatross	Antipodes	Subantartics	cloacal	Occasionally	Migratory	51861819	6
68	Procellariiformes	Northern giant petrel	Antipodes	Subantartics	oral	Yes	Migratory	52839553	6
69	Procellariiformes	Northern giant petrel	Antipodes	Subantartics	oral	Yes	Migratory	55648657	6
70	Procellariiformes	Northern giant petrel	Antipodes	Subantartics	cloacal	Yes	Migratory	42895312	6
71	Procellariiformes	Northern giant petrel	Antipodes	Subantartics	cloacal	Yes	Migratory	56831710	6
72	Charadriiformes	Subantarctic skua	Antipodes	Subantartics	oral	Yes	Migratory	45327093	4
73	Charadriiformes	Subantarctic skua	Antipodes	Subantartics	cloacal	Yes	Migratory	48043228	4
74	Procellariiformes	White-chinned petrel	Antipodes	Subantartics	oral	Occasionally	Migratory	57228772	4
75	Procellariiformes	White-chinned petrel	Antipodes	Subantartics	oral	Occasionally	Migratory	43127626	5
76	Procellariiformes	White-chinned petrel	Antipodes	Subantartics	cloacal	Occasionally	Migratory	47217469	4
77	Procellariiformes	White-chinned petrel	Antipodes	Subantartics	cloacal	Occasionally	Migratory	50497747	5
78	Sphenisciformes	Erect-crested penguin	Bounties	Subantartics	oral	No	Migratory	47877093	6
79	Sphenisciformes	Erect-crested penguin	Bounties	Subantartics	oral	No	Migratory	58578271	6
80	Sphenisciformes	Erect-crested penguin	Bounties	Subantartics	oral	No	Migratory	15728971	6
81	Sphenisciformes	Erect-crested penguin	Bounties	Subantartics	oral	No	Migratory	63043770	7
82	Sphenisciformes	Erect-crested penguin	Bounties	Subantartics	cloacal	No	Migratory	54010270	6
83	Sphenisciformes	Erect-crested penguin	Bounties	Subantartics	cloacal	No	Migratory	53049934	6
84	Sphenisciformes	Erect-crested penguin	Bounties	Subantartics	cloacal	No	Migratory	97227691	6
85	Sphenisciformes	Erect-crested penguin	Bounties	Subantartics	cloacal	No	Migratory	60894238	7
86	Procellariiformes	Salvin's mollymawk	Bounties	Subantartics	oral	Occasionally	Migratory	58029177	6
87	Procellariiformes	Salvin's mollymawk	Bounties	Subantartics	oral	Occasionally	Migratory	52963334	6
88	Procellariiformes	Salvin's mollymawk	Bounties	Subantartics	oral	Occasionally	Migratory	63195428	6
89	Procellariiformes	Salvin's mollymawk	Bounties	Subantartics	oral	Occasionally	Migratory	55564995	6
90	Procellariiformes	Salvin's mollymawk	Bounties	Subantartics	cloacal	Occasionally	Migratory	57828433	6
91	Procellariiformes	Salvin's mollymawk	Bounties	Subantartics	cloacal	Occasionally	Migratory	50199961	6
92	Procellariiformes	Salvin's mollymawk	Bounties	Subantartics	cloacal	Occasionally	Migratory	64148115	6
93	Procellariiformes	Salvin's mollymawk	Bounties	Subantartics	cloacal	Occasionally	Migratory	65589761	6
94	Charadriiformes	Antarctic tern	Campbell	Subantartics	oral	No	Migratory	54493725	3
95	Charadriiformes	Antarctic tern	Campbell	Subantartics	cloacal	No	Migratory	63238190	3
96	Sphenisciformes	Eastern rockhopper penguin	Campbell	Subantartics	oral	No	Migratory	60666197	5
97	Sphenisciformes	Eastern rockhopper penguin	Campbell	Subantartics	oral	No	Migratory	62375107	6
98	Sphenisciformes	Eastern rockhopper penguin	Campbell	Subantartics	cloacal	No	Migratory	64249193	5
99	Sphenisciformes	Eastern rockhopper penguin	Campbell	Subantartics	cloacal	No	Migratory	70521086	6
100	Sphenisciformes	Erect-crested penguin	Campbell	Subantartics	oral	No	Migratory	73304900	1
101	Sphenisciformes	Erect-crested penguin	Campbell	Subantartics	cloacal	No	Migratory	65675082	1
102	Sphenisciformes	Yellow-eyed penguin	Campbell	Subantartics	oral	No	Local migration	73164819	24
103	Sphenisciformes	Yellow-eyed penguin	Campbell	Subantartics	oral	No	Local migration	65855455	23
104	Sphenisciformes	Yellow-eyed penguin	Campbell	Subantartics	oral	No	Local migration	53805223	20
105	Sphenisciformes	Yellow-eyed penguin	Campbell	Subantartics	oral	No	Local migration	41922266	23
106	Sphenisciformes	Yellow-eyed penguin	Campbell	Subantartics	oral	No	Local migration	60309846	22
107	Sphenisciformes	Yellow-eyed penguin	Campbell	Subantartics	cloacal	No	Local migration	64827990	22
108	Sphenisciformes	Yellow-eyed penguin	Campbell	Subantartics	cloacal	No	Local migration	62293913	21
109	Sphenisciformes	Yellow-eyed penguin	Campbell	Subantartics	cloacal	No	Local migration	57346976	21
110	Sphenisciformes	Yellow-eyed penguin	Campbell	Subantartics	cloacal	No	Local migration	59076106	21
111	Sphenisciformes	Yellow-eyed penguin	Campbell	Subantartics	cloacal	No	Local migration	56126419	21
112	Procellariiformes	Light-mantled sooty albatross	Campbell	Subantartics	oral	Occasionally	Migratory	50728597	4
113	Procellariiformes	Light-mantled sooty albatross	Campbell	Subantartics	cloacal	Occasionally	Migratory	49609759	4
114	Procellariiformes	Northern giant petrel	Campbell	Subantartics	oral	Yes	Migratory	51787566	5
115	Procellariiformes	Northern giant petrel	Campbell	Subantartics	oral	Yes	Migratory	58333529	6
116	Procellariiformes	Northern giant petrel	Campbell	Subantartics	oral	Yes	Migratory	48137779	4
117	Procellariiformes	Northern giant petrel	Campbell	Subantartics	cloacal	Yes	Migratory	44432249	5
118	Procellariiformes	Northern giant petrel	Campbell	Subantartics	cloacal	Yes	Migratory	56111099	6
119	Procellariiformes	Northern giant petrel	Campbell	Subantartics	cloacal	Yes	Migratory	60879324	4
120	Charadriiformes	Red-billed gull	Campbell	Subantartics	oral	Yes	Local migration	54979659	3
121	Charadriiformes	Red-billed gull	Campbell	Subantartics	cloacal	Yes	Local migration	61592775	3
122	Charadriiformes	Southern black-backed gull	Campbell	Subantartics	oral	Yes	Sedentary	129546265	1
123	Charadriiformes	Southern black-backed gull	Campbell	Subantartics	cloacal	Yes	Sedentary	51475809	1
124	Procellariiformes	Southern royal albatross	Campbell	Subantartics	oral	Occasionally	Migratory	60542967	6
125	Procellariiformes	Southern royal albatross	Campbell	Subantartics	oral	Occasionally	Migratory	54526734	6
126	Procellariiformes	Southern royal albatross	Campbell	Subantartics	oral	Occasionally	Migratory	65126028	6
127	Procellariiformes	Southern royal albatross	Campbell	Subantartics	oral	Occasionally	Migratory	44418091	6
128	Procellariiformes	Southern royal albatross	Campbell	Subantartics	oral	Occasionally	Migratory	54879116	5
129	Procellariiformes	Southern royal albatross	Campbell	Subantartics	cloacal	Occasionally	Migratory	53015815	6
130	Procellariiformes	Southern royal albatross	Campbell	Subantartics	cloacal	Occasionally	Migratory	65121725	6
131	Procellariiformes	Southern royal albatross	Campbell	Subantartics	cloacal	Occasionally	Migratory	62420519	6
132	Procellariiformes	Southern royal albatross	Campbell	Subantartics	cloacal	Occasionally	Migratory	52932834	6
133	Procellariiformes	Southern royal albatross	Campbell	Subantartics	cloacal	Occasionally	Migratory	80959188	7
134	Procellariiformes	Grey-backed storm petrel	Campbell	Subantartics	oral	No	Migratory	71309333	3
135	Procellariiformes	Grey-backed storm petrel	Campbell	Subantartics	cloacal	No	Migratory	13619122	3
136	Charadriiformes	Subantarctic skua	Campbell	Subantartics	oral	Yes	Migratory	47076407	6
137	Charadriiformes	Subantarctic skua	Campbell	Subantartics	oral	Yes	Migratory	61171911	6
138	Charadriiformes	Subantarctic skua	Campbell	Subantartics	oral	Yes	Migratory	50248106	6
139	Charadriiformes	Subantarctic skua	Campbell	Subantartics	cloacal	Yes	Migratory	50306859	6
140	Charadriiformes	Subantarctic skua	Campbell	Subantartics	cloacal	Yes	Migratory	46944724	6
141	Charadriiformes	Subantarctic skua	Campbell	Subantartics	cloacal	Yes	Migratory	46696859	6
142	Procellariiformes	Northern giant petrel	Enderby	Subantartics	oral	Yes	Migratory	50949391	4
143	Procellariiformes	Northern giant petrel	Enderby	Subantartics	oral	Yes	Migratory	49213125	5
144	Procellariiformes	Northern giant petrel	Enderby	Subantartics	cloacal	Yes	Migratory	56876638	4
145	Procellariiformes	Northern giant petrel	Enderby	Subantartics	cloacal	Yes	Migratory	51072893	5
146	Sphenisciformes	Yellow-eyed penguin	Enderby	Subantartics	oral	No	Local migration	44226573	7
147	Sphenisciformes	Yellow-eyed penguin	Enderby	Subantartics	oral	No	Local migration	54473739	8
148	Sphenisciformes	Yellow-eyed penguin	Enderby	Subantartics	cloacal	No	Local migration	66793034	6
149	Sphenisciformes	Yellow-eyed penguin	Enderby	Subantartics	cloacal	No	Local migration	47564250	8
150	Sphenisciformes	Eastern rockhopper penguin	Enderby	Subantartics	oral	No	Migratory	51660931	1
151	Sphenisciformes	Eastern rockhopper penguin	Enderby	Subantartics	cloacal	No	Migratory	49749996	1
152	Charadriiformes	Subantarctic skua	Enderby	Subantartics	oral	Yes	Migratory	56133417	4
153	Charadriiformes	Subantarctic skua	Enderby	Subantartics	cloacal	Yes	Migratory	52979590	4
154	Procellariiformes	Southern royal albatross	Enderby	Subantartics	oral	Occasionally	Migratory	60618833	5
155	Procellariiformes	Southern royal albatross	Enderby	Subantartics	oral	Occasionally	Migratory	49313153	6
156	Procellariiformes	Southern royal albatross	Enderby	Subantartics	cloacal	Occasionally	Migratory	45616934	5
157	Procellariiformes	Southern royal albatross	Enderby	Subantartics	cloacal	Occasionally	Migratory	66780434	6
158	Charadriiformes	Bar-tailed godwit	Motueka Spit	Mainland	oral	No	Migratory	48705730	14
159	Charadriiformes	Bar-tailed godwit	Motueka Spit	Mainland	oral	No	Migratory	79291948	14
160	Charadriiformes	Bar-tailed godwit	Motueka Spit	Mainland	oral	No	Migratory	67788639	15
161	Charadriiformes	Bar-tailed godwit	Motueka Spit	Mainland	oral	No	Migratory	82238392	15
162	Charadriiformes	Bar-tailed godwit	Motueka Spit	Mainland	oral	No	Migratory	96585204	14
163	Charadriiformes	Bar-tailed godwit	Motueka Spit	Mainland	cloacal	No	Migratory	55254276	14
164	Charadriiformes	Bar-tailed godwit	Motueka Spit	Mainland	cloacal	No	Migratory	41977910	14
165	Charadriiformes	Bar-tailed godwit	Motueka Spit	Mainland	cloacal	No	Migratory	49716688	14
166	Charadriiformes	Bar-tailed godwit	Motueka Spit	Mainland	cloacal	No	Migratory	70221613	15
167	Charadriiformes	Bar-tailed godwit	Motueka Spit	Mainland	cloacal	No	Migratory	66899717	15
168	Charadriiformes	Banded dotterel	Firth of Thames	Mainland	oral	No	Local migration	111287047	1
169	Charadriiformes	Banded dotterel	Firth of Thames	Mainland	cloacal	No	Local migration	145031624	1
170	Charadriiformes	Bar-tailed godwit	Firth of Thames	Mainland	oral	No	Migratory	118605735	6
171	Charadriiformes	Bar-tailed godwit	Firth of Thames	Mainland	oral	No	Migratory	46411905	7
172	Charadriiformes	Bar-tailed godwit	Firth of Thames	Mainland	oral	No	Migratory	65525331	7
173	Charadriiformes	Bar-tailed godwit	Firth of Thames	Mainland	oral	No	Migratory	47302815	7
174	Charadriiformes	Bar-tailed godwit	Firth of Thames	Mainland	cloacal	No	Migratory	61191466	6
175	Charadriiformes	Bar-tailed godwit	Firth of Thames	Mainland	cloacal	No	Migratory	61535758	6
176	Charadriiformes	Bar-tailed godwit	Firth of Thames	Mainland	cloacal	No	Migratory	43572372	6
177	Charadriiformes	Bar-tailed godwit	Firth of Thames	Mainland	cloacal	No	Migratory	49282356	7
178	Charadriiformes	Red knot	Firth of Thames	Mainland	oral	No	Migratory	69486612	4
179	Charadriiformes	Red knot	Firth of Thames	Mainland	oral	No	Migratory	86228765	4
180	Charadriiformes	Red knot	Firth of Thames	Mainland	cloacal	No	Migratory	23294710	4
181	Charadriiformes	Red knot	Firth of Thames	Mainland	cloacal	No	Migratory	41082053	4
182	Charadriiformes	South Island pied oystercatcher	Firth of Thames	Mainland	oral	No	Local migration	24965109	6
183	Charadriiformes	South Island pied oystercatcher	Firth of Thames	Mainland	cloacal	No	Local migration	44919227	6
184	Charadriiformes	Wrybill	Firth of Thames	Mainland	oral	No	Local migration	47961516	5
185	Charadriiformes	Wrybill	Firth of Thames	Mainland	oral	No	Local migration	58581616	5
186	Charadriiformes	Wrybill	Firth of Thames	Mainland	oral	No	Local migration	66537649	6
187	Charadriiformes	Wrybill	Firth of Thames	Mainland	oral	No	Local migration	30274116	6
188	Charadriiformes	Wrybill	Firth of Thames	Mainland	cloacal	No	Local migration	25515945	5
189	Charadriiformes	Wrybill	Firth of Thames	Mainland	cloacal	No	Local migration	66552476	5
190	Charadriiformes	Wrybill	Firth of Thames	Mainland	cloacal	No	Local migration	46021261	6
191	Charadriiformes	Wrybill	Firth of Thames	Mainland	cloacal	No	Local migration	85749762	6
192	Charadriiformes	Southern black-backed gull	Waimakariri River	Mainland	oral	Yes	Sedentary	77807604	8
193	Charadriiformes	Southern black-backed gull	Waimakariri River	Mainland	oral	Yes	Sedentary	61586989	8
194	Charadriiformes	Southern black-backed gull	Waimakariri River	Mainland	oral	Yes	Sedentary	79404104	8
195	Charadriiformes	Southern black-backed gull	Waimakariri River	Mainland	oral	Yes	Sedentary	78370689	9
196	Charadriiformes	Southern black-backed gull	Waimakariri River	Mainland	cloacal	Yes	Sedentary	87158170	8
197	Charadriiformes	Southern black-backed gull	Waimakariri River	Mainland	cloacal	Yes	Sedentary	90538435	8
198	Charadriiformes	Southern black-backed gull	Waimakariri River	Mainland	cloacal	Yes	Sedentary	56281028	8
199	Charadriiformes	Southern black-backed gull	Waimakariri River	Mainland	cloacal	Yes	Sedentary	77495965	9
202	Charadriiformes	Southern New Zealand dotterel	Rakiura	Rakiura Region	oral	No	Local migration	81183496	6
203	Charadriiformes	Southern New Zealand dotterel	Rakiura	Rakiura Region	oral	No	Local migration	77718903	7
204	Charadriiformes	Southern New Zealand dotterel	Rakiura	Rakiura Region	oral	No	Local migration	144890800	7
205	Charadriiformes	Southern New Zealand dotterel	Rakiura	Rakiura Region	cloacal	No	Local migration	73306838	6
206	Charadriiformes	Southern New Zealand dotterel	Rakiura	Rakiura Region	cloacal	No	Local migration	117790891	7
207	Charadriiformes	Southern New Zealand dotterel	Rakiura	Rakiura Region	cloacal	No	Local migration	83190998	7
