## Supplementary Table 2 for "Foraging ecology drives viral community structure in New Zealand’s aquatic birds"

### Sheet: Avian Viruses
Sequence ID	Bird library	Virus Name	Transcript ID	Species/Family/Order	Host	Location	Region	Swab type	NCBI accession	Sequence length (aa)	Top Hit accession	Top hit name	AA similarity (%)	e-value	Comments
Seq105	1	Avian picornavirus 17	k141_174901	Picornaviridae	Chatham Island oystercatcher	Rēkohu	Chatham Islands	oral		243	QXV86601.1	polyprotein [Sapelovirus sp.]	0.562	3e-83
Seq162	2	Rotavirus A	k141_14404	Sedoreoviridae	Chatham Island oystercatcher	Rēkohu	Chatham Islands	oral		583	AYA60740.1	RNA-directed RNA polymerase [Rotavirus A]	0.988	0
Seq44	3	Avian calicivirus 2	k141_239487	Caliciviridae	Chatham Island oystercatcher	Rēkohu	Chatham Islands	cloacal		253	AXF38726.1	MAG: polyprotein [Ruddy turnstone calicivirus A]	0.7103	1e-120
Seq106	3	Avian picornavirus 2	k141_232726	Picornaviridae	Chatham Island oystercatcher	Rēkohu	Chatham Islands	cloacal		222	YP_003853298.1	3D [Passerivirus A1]	0.8924	3e-141
Seq167	4	Cataraqui virus	k141_28346	Spinareoviridae	Chatham Island oystercatcher	Rēkohu	Chatham Islands	cloacal		1261	QPB10683.1	MAG: lambda B RNA-dependent RNA polymerase [Cataraqui virus]	0.9142	0
Seq67	5	Avian papillomavirus 16	k141_23331	Papillomaviridae	Fairy prion	Mangere	Chatham Islands	oral		239	QBR99511.1	L1 [Gull papillomavirus 2]	0.7458	2e-118
Seq107	7	Avian picornavirus 5	k141_10109	Picornaviridae	Fairy prion	Mangere	Chatham Islands	cloacal		1054	QIS87936.1	MAG: polyprotein [Wendell virus]	0.6679	0
Seq108	8	Avian picornavirus 5	k141_62502	Picornaviridae	Fairy prion	Mangere	Chatham Islands	cloacal		136	QIS87936.1	MAG: polyprotein [Wendell virus]	0.7481	5e-67
Seq168	8	Avian spinareovirus 1	k141_22901	Spinareoviridae	Fairy prion	Mangere	Chatham Islands	cloacal		1261	BCM29143.1	RNA-dependent RNA polymerase [Corvid orthoreovirus]	0.6834	0
Seq53	9	Avian flavivirus 4	k141_160284	Flaviviridae	Grey-backed storm petrel	Mangere	Chatham Islands	cloacal		3246	WPR17482.1	MAG: non-structural polyprotein, partial [Fernbird pegivirus 2]	0.5584	0
Seq109	11	Avian picornavirus 8	k141_27502	Picornaviridae	Sooty shearwater	Mangere	Chatham Islands	oral		148	QIS87943.1	MAG: polyprotein, partial [Shirase virus]	0.7114	2e-68
Seq18	14	Avian adenovirus 16	k141_99736	Adenoviridae	Sooty shearwater	Mangere	Chatham Islands	cloacal		121	XQT58830.1	Pol [Siadenovirus sp. 'coturnicis']	0.675	8e-44
Seq17	15	Avian adenovirus 15	k141_145801	Adenoviridae	Sooty shearwater	Mangere	Chatham Islands	cloacal		121	WYD57886.1	DNA polymerase [Psittacine siadenovirus D]	0.7391	4e-50
Seq110	17	Avian picornavirus 3	k141_5907	Picornaviridae	White-faced storm petrel	Mangere	Chatham Islands	cloacal		2629	AXF38652.1	MAG: polyprotein, partial [Avocet megrivirus]	0.7754	0
Seq111	28	Avian picornavirus 6	k141_166034	Picornaviridae	Chatham Island snipe	Rangitira	Chatham Islands	cloacal		556	QPB10709.1	MAG: polyprotein [Loch Leven virus]	0.5045	0
Seq112	28	Avian picornavirus 28	k141_225915	Picornaviridae	Chatham Island snipe	Rangitira	Chatham Islands	cloacal		2212	QPB10709.1	MAG: polyprotein [Loch Leven virus]	0.5113	0
Seq163	28	Rotavirus A	k141_326138	Sedoreoviridae	Chatham Island snipe	Rangitira	Chatham Islands	cloacal		1091	BAS66975.1	VP1 protein [Rotavirus A]	0.9871	0
Seq113	29	Avian picornavirus 6	k141_182195	Picornaviridae	Chatham Island snipe	Rangitira	Chatham Islands	cloacal		124	UCJ00139.1	MAG: polyprotein [Myna hepatovirus]	0.4435	4e-23
Seq155	33	Avian polyomavirus 1	k141_17809	Polyomaviridae	White-faced storm petrel	Rangitira	Chatham Islands	oral		356	AVK71695.1	major capsid protein VP1 [Goose polyomavirus]	0.5273	1e-105
Seq114	35	Avian picornavirus 3	k141_205343	Picornaviridae	White-faced storm petrel	Rangitira	Chatham Islands	cloacal		878	QDY92330.1	polyprotein [Red-capped plover megrivirus]	0.8052	0
Seq63	36	Ardenna herpesvirus	k141_587	Orthoherpesviridae	White-faced storm petrel	Rangitira	Chatham Islands	cloacal		981	WPS63791.1	MAG: DNA polymerase [Ardenna herpesvirus]	0.9745	0
Seq115	36	Avian picornavirus 3	k141_337348	Picornaviridae	White-faced storm petrel	Rangitira	Chatham Islands	cloacal		2653	AXF38652.1	MAG: polyprotein, partial [Avocet megrivirus]	0.7772	0
Seq54	43	Avian flavivirus 2	k141_159231	Flaviviridae	Mottled petrel	Whenua Hou	Rakiura Region	oral		3502	WPR17482.1	MAG: non-structural polyprotein, partial [Fernbird pegivirus 2]	0.5041	0
Seq68	43	Avian papillomavirus 10	k141_169671	Papillomaviridae	Mottled petrel	Whenua Hou	Rakiura Region	oral		243	WPS63792.1	MAG: L1 protein [Garrodia papillomavirus]	0.8601	1e-147
Seq55	45	Avian flavivirus 2	k141_188092	Flaviviridae	Mottled petrel	Whenua Hou	Rakiura Region	cloacal		344	QVG71836.1	polyprotein [Leucosticte brandti pegivirus]	0.6879	4e-126
Seq62	45	Avian hepadnavirus 2	k141_312313	Hepdnaviridae	Mottled petrel	Whenua Hou	Rakiura Region	cloacal		767	ADU05359.1	polymerase [Duck hepatitis B virus]	0.7668	0
Seq69	53	Duck papillomavirus	k141_233522	Papillomaviridae	Auckland Island teal	Adams	Subantartics	cloacal		535	ANN29877.1	L1, partial [Duck papillomavirus]	0.9665	0
Seq169	53	Avian tobanivirus 1	k141_290298	Tobaniviridae	Auckland Island teal	Adams	Subantartics	cloacal		316	YP_009380535.1	polyprotein 1ab [Goat torovirus]	0.4814	4e-87
Seq116	55	Avian picornavirus 4	k141_256676	Picornaviridae	Subantarctic skua	Adams	Subantartics	cloacal		2762	WOZ52023.1	MAG: polymerase, partial [Yellow-eyed penguin megrivirus]	0.8136	0
Seq117	58	Avian picornavirus 4	k141_93702	Picornaviridae	Northern giant petrel	Adams	Subantartics	oral		192	WOZ52023.1	MAG: polymerase, partial [Yellow-eyed penguin megrivirus]	0.8	6e-102
Seq118	63	Avian picornavirus 12	k141_4995	Picornaviridae	Subantarctic skua	Adams	Subantartics	cloacal		2345	CBY02484.1	polyprotein, partial [Pigeon picornavirus A]	0.5617	0
Seq70	64	Avian papillomavirus 4	k141_126177	Papillomaviridae	Antipodean albatross	Antipodes	Subantartics	oral		218	ANN29877.1	L1, partial [Duck papillomavirus]	0.6727	6e-105
Seq71	64	Avian papillomavirus 5	k141_257892	Papillomaviridae	Antipodean albatross	Antipodes	Subantartics	oral		383	QBR99515.1	L1, partial [Kittiwake papillomavirus 4]	0.7052	4e-121
Seq72	65	Avian papillomavirus 5	k141_423886	Papillomaviridae	Antipodean albatross	Antipodes	Subantartics	oral		382	QBR99515.1	L1, partial [Kittiwake papillomavirus 4]	0.7052	3e-121
Seq73	65	Avian papillomavirus 4	k141_37863	Papillomaviridae	Antipodean albatross	Antipodes	Subantartics	oral		164	ANN29877.1	L1, partial [Duck papillomavirus]	0.7206	2e-63
Seq16	69	Avian adenovirus1	k141_353029	Adenoviridae	Northern giant petrel	Antipodes	Subantartics	oral		154	DBA47499.1	MAG TPA_asm: AdPolB [Adenovirus zootoca35082]	0.6494	2e-55
Seq74	74	Avian papillomavirus 3	74_k141_25220_k141_124544	Papillomaviridae	White-chinned petrel	Antipodes	Subantartics	oral		215	DBA49688.1	MAG TPA_asm: L1 [Papillomavirus luscinia7441]	0.6271	7e-71
Seq75	74	Avian papillomavirus 14	k141_25296	Papillomaviridae	White-chinned petrel	Antipodes	Subantartics	oral		368	QBR99497.1	L1, partial [Duck papillomavirus 3]	0.6781	4e-104
Seq76	74	Avian papillomavirus 6	k141_45762	Papillomaviridae	White-chinned petrel	Antipodes	Subantartics	oral		441	QBR99515.1	L1, partial [Kittiwake papillomavirus 4]	0.734	0
Seq77	75	Avian papillomavirus 3	k141_10928	Papillomaviridae	White-chinned petrel	Antipodes	Subantartics	oral		530	QBR99491.1	L1, partial [Duck papillomavirus 3]	0.6712	3e-173
Seq78	75	Avian papillomavirus 6	k141_26189	Papillomaviridae	White-chinned petrel	Antipodes	Subantartics	oral		141	QBR99515.1	L1, partial [Kittiwake papillomavirus 4]	0.7214	7e-64
Seq101	78	Avian paramyxovirus 10	k141_266496	Paramyxoviridae	Erect-crested penguin	Bounties	Subantartics	oral		525	YP_009094073.2	L [avian paramyxovirus 10] [avian paramyxovirus 10]	0.981	0
Seq119	78	Avian picornavirus 1	k141_104562	Picornaviridae	Erect-crested penguin	Bounties	Subantartics	oral		261	QIS87942.1	MAG: polyprotein [Shirase virus]	0.8851	8e-159
Seq164	78	Avian sedoreovirus 1	k141_413309	Sedoreoviridae	Erect-crested penguin	Bounties	Subantartics	oral		199	AXL64583.1	VP1 [Rotavirus D]	0.7204	1e-84
Seq79	79	Avian papillomavirus 20	k141_435157	Papillomaviridae	Erect-crested penguin	Bounties	Subantartics	oral		488	YP_009022077.1	L1 [Pygoscelis adeliae papillomavirus 1]	0.8278	0
Seq102	79	Avian paramyxovirus 10	k141_274734	Paramyxoviridae	Erect-crested penguin	Bounties	Subantartics	oral		216	AQQ11611.1	L [avian paramyxovirus 10] [avian paramyxovirus 10]	0.9815	1e-139
Seq80	81	Avian papillomavirus 19	k141_109912	Papillomaviridae	Erect-crested penguin	Bounties	Subantartics	oral		115	YP_009022077.1	L1 [Pygoscelis adeliae papillomavirus 1]	0.7692	2e-43
Seq103	81	Avian paramyxovirus 10	k141_302387	Paramyxoviridae	Erect-crested penguin	Bounties	Subantartics	oral		300	AQQ11611.1	L [avian paramyxovirus 10] [avian paramyxovirus 10]	0.9431	0
Seq165	81	Avian sedoreovirus 3	k141_529212	Sedoreoviridae	Erect-crested penguin	Bounties	Subantartics	oral		207	QQD36988.1	VP1, partial [Pacific black duck rotavirus G]	0.8261	8e-111
Seq43	83	Avian calicivirus 3	k141_60070	Caliciviridae	Erect-crested penguin	Bounties	Subantartics	cloacal		284	QKN88786.1	MAG: polyprotein [Caliciviridae sp.]	0.5689	1e-100
Seq104	84	Avian paramyxovirus 10	k141_265573	Paramyxoviridae	Erect-crested penguin	Bounties	Subantartics	cloacal		508	YP_009094073.2	L [avian paramyxovirus 10] [avian paramyxovirus 10]	0.9587	0
Seq166	84	Avian sedoreovirus 2	k141_45603	Sedoreoviridae	Erect-crested penguin	Bounties	Subantartics	cloacal		213	AGA19160.1	VP1 [Rotavirus A pheasant-tc/GER/10V0112H5/2010/G23P[37]]	0.7991	1e-108
Seq81	88	Avian papillomavirus 18	k141_15625	Papillomaviridae	Salvin's mollymawk	Bounties	Subantartics	oral		195	QBR99465.1	L1 [Puffin papillomavirus 1]	0.7538	3e-105
Seq15	94	Avian adenovirus 2	k141_167389	Adenoviridae	Antarctic tern	Campbell	Subantartics	oral		1076	YP_009051654.1	DNA polymerase [Lizard adenovirus 2]	0.502	0
Seq14	95	Avian adenovirus 2	k141_19852	Adenoviridae	Antarctic tern	Campbell	Subantartics	cloacal		785	YP_009051654.1	DNA polymerase [Lizard adenovirus 2]	0.4964	0
Seq120	96	Avian picornavirus 1	k141_298968	Picornaviridae	Eastern rockhopper penguin	Campbell	Subantartics	oral		399	QIS87942.1	MAG: polyprotein [Shirase virus]	0.8622	0
Seq121	98	Avian picornavirus 1	k141_278597	Picornaviridae	Eastern rockhopper penguin	Campbell	Subantartics	cloacal		2185	QIS87947.1	MAG: polyprotein [Shirase virus]	0.7766	0
Seq42	99	Avian calicivirus 3	k141_233348	Caliciviridae	Eastern rockhopper penguin	Campbell	Subantartics	cloacal		2242	ULF99768.1	MAG: putative polyprotein, partial [Caliciviridae sp.]	0.4736	1e-153
Seq122	100	Avian picornavirus 1	k141_8883	Picornaviridae	Erect-crested penguin	Campbell	Subantartics	oral		2256	QIS87942.1	MAG: polyprotein [Shirase virus]	0.7956	0
Seq26	101	Avian astrovirus 4	k141_86672	Astroviridae	Erect-crested penguin	Campbell	Subantartics	cloacal		467	QKN88935.1	MAG: RNA-dependent RNA polymerase [Astroviridae sp.]	0.6079	2e-178
Seq123	101	Avian picornavirus 1	k141_46103	Picornaviridae	Erect-crested penguin	Campbell	Subantartics	cloacal		462	QIS87942.1	MAG: polyprotein [Shirase virus]	0.8736	0
Seq156	104	Avian sedoreovirus 1	k141_99846	Sedoreoviridae	Yellow-eyed penguin	Campbell	Subantartics	oral		117	YP_003896046.1	VP1 [Rotavirus D chicken/05V0049/DEU/2005]	0.6903	2e-41
Seq157	106	Ruddy turnstone rotavirus	k141_265320	Sedoreoviridae	Yellow-eyed penguin	Campbell	Subantartics	oral		534	AXF38730.1	MAG: viral structural protein 1 [Ruddy turnstone rotavirus]	0.7247	0
Seq158	109	Ruddy turnstone rotavirus	k141_56031	Sedoreoviridae	Yellow-eyed penguin	Campbell	Subantartics	cloacal		276	WPR17536.1	MAG: VP1 protein, partial [Tawaki rotavirus G 2]	0.9721	8e-121
Seq159	109	Avian sedoreovirus 1	k141_8104	Sedoreoviridae	Yellow-eyed penguin	Campbell	Subantartics	cloacal		1137	AIW53350.1	VP1, partial [Rotavirus D]	0.6519	0
Seq13	114	Avian adenovirus 1	k141_200212	Adenoviridae	Northern giant petrel	Campbell	Subantartics	oral		235	YP_009112716.1	DNA polyermase [Psittacine adenovirus 3]	0.6325	3e-95
Seq45	123	Deltacoronavirus sp.	k141_261190	Coronaviridae	Southern black-backed gull	Campbell	Subantartics	cloacal		3551	XHY95708.1	MAG: replicase polyprotein [Deltacoronavirus sp.]	0.9698	0
Seq12	126	Avian adenovirus 4	k141_25079	Adenoviridae	Southern royal albatross	Campbell	Subantartics	oral		813	YP_009051654.1	DNA polymerase [Lizard adenovirus 2]	0.4898	0
Seq61	130	Avian hepadnavirus 1	k141_15699	Hepdnaviridae	Southern royal albatross	Campbell	Subantartics	cloacal		118	XDF41859.1	polymerase [Duck hepatitis B virus]	0.6383	6e-25
Seq64	132	Avian orthoherpesvirus 1	k141_767	Orthoherpesviridae	Southern royal albatross	Campbell	Subantartics	cloacal		728	SCL76940.1	DNA polymerase catalytic subunit [Spheniscid alphaherpesvirus 1]	0.7021	0
Seq82	132	Avian papillomavirus 5	k141_353310	Papillomaviridae	Southern royal albatross	Campbell	Subantartics	cloacal		111	QBR99511.1	L1 [Gull papillomavirus 2]	0.7232	3e-39
Seq11	136	Avian adenovirus 11	k141_306636	Adenoviridae	Subantarctic skua	Campbell	Subantartics	oral		142	WPS63611.1	DNA polymerase [Aviadenovirus sp.]	0.6479	1e-57
Seq83	136	Avian papillomavirus 8	k141_365451	Papillomaviridae	Subantarctic skua	Campbell	Subantartics	oral		363	WPS63792.1	MAG: L1 protein [Garrodia papillomavirus]	0.6982	5e-135
Seq84	137	Avian papillomavirus 1	k141_191168	Papillomaviridae	Subantarctic skua	Campbell	Subantartics	oral		144	WPS63792.1	MAG: L1 protein [Garrodia papillomavirus]	0.6443	2e-52
Seq85	138	Avian papillomavirus 1	k141_167882	Papillomaviridae	Subantarctic skua	Campbell	Subantartics	oral		189	WPS63792.1	MAG: L1 protein [Garrodia papillomavirus]	0.7196	5e-92
Seq86	138	Avian papillomavirus 13	k141_362146	Papillomaviridae	Subantarctic skua	Campbell	Subantartics	oral		233	DBA49688.1	MAG TPA_asm: L1 [Papillomavirus luscinia7441]	0.6851	1e-106
Seq46	139	Deltacoronavirus sp.	k141_239409	Coronaviridae	Subantarctic skua	Campbell	Subantartics	cloacal		197	XHY95708.1	MAG: replicase polyprotein [Deltacoronavirus sp.]	0.9949	3e-130
Seq41	140	Avian calicivirus 5	k141_403166	Caliciviridae	Subantarctic skua	Campbell	Subantartics	cloacal		567	AFH89840.1	polyprotein, partial [Chicken calicivirus]	0.5552	3e-124
Seq25	141	Avian astrovirus 5	k141_244423	Astroviridae	Subantarctic skua	Campbell	Subantartics	cloacal		176	QKN88823.1	MAG: RNA-dependent RNA polymerase [Astroviridae sp.]	0.6761	6e-80
Seq10	142	Avian adenovirus 8	k141_206925	Adenoviridae	Northern giant petrel	Enderby	Subantartics	oral		154	QGX86418.1	DNA polymerase [Duck adenovirus 1]	0.5859	5e-43
Seq87	142	Avian papillomavirus 9	k141_221371	Papillomaviridae	Northern giant petrel	Enderby	Subantartics	oral		113	QBR99496.1	L1, partial [Duck papillomavirus 3]	0.8148	2e-40
Seq154	142	Avian pneumovirus 1	142_k141_444214_142_k141_78777	Pneumoviridae	Northern giant petrel	Enderby	Subantartics	oral		1403	CDN30042.1	RNA polymerase [Avian metapneumovirus type D]	0.661	0
Seq88	143	Avian papillomavirus 15	k141_41479	Papillomaviridae	Northern giant petrel	Enderby	Subantartics	oral		189	ANN29877.1	L1, partial [Duck papillomavirus]	0.6443	8e-53
Seq40	144	Avian calicivirus 4	k141_180867	Caliciviridae	Northern giant petrel	Enderby	Subantartics	cloacal		1274	WPR16551.1	MAG: RNA-dependent RNA polymerase, partial [Fantail calicivirus 2]	0.6	0
Seq124	144	Avian picornavirus 27	k141_22536	Picornaviridae	Northern giant petrel	Enderby	Subantartics	cloacal		134	QKE55013.1	MAG: polyprotein, partial [Picornaviridae sp.]	0.4519	5e-23
Seq125	146	Avian picornavirus 34	k141_17108	Picornaviridae	Yellow-eyed penguin	Enderby	Subantartics	oral		118	AVM87422.1	polyprotein [Chinese softshell turtle picornavirus 2]	0.4706	2e-22
Seq126	146	Avian picornavirus 32	k141_59524	Picornaviridae	Yellow-eyed penguin	Enderby	Subantartics	oral		190	CAD6468504.1	Genome polyprotein [Sphenigellan virus]	0.4972	2e-48
Seq127	146	Avian picornavirus 26	k141_124847	Picornaviridae	Yellow-eyed penguin	Enderby	Subantartics	oral		2230	CAF1919954.1	MAG: Genome polyprotein [Sphenilena virus]	0.389	0
Seq128	146	Avian picornavirus 24	k141_261990	Picornaviridae	Yellow-eyed penguin	Enderby	Subantartics	oral		172	CAF1919954.1	MAG: Genome polyprotein [Sphenilena virus]	0.4186	3e-33
Seq129	146	Avian picornavirus 33	k141_588254	Picornaviridae	Yellow-eyed penguin	Enderby	Subantartics	oral		296	CAD6468504.1	Genome polyprotein [Sphenigellan virus]	0.4845	2e-88
Seq130	146	Avian picornavirus 22	k141_623279	Picornaviridae	Yellow-eyed penguin	Enderby	Subantartics	oral		498	CAF1919954.1	MAG: Genome polyprotein [Sphenilena virus]	0.3927	4e-108
Seq131	146	Avian picornavirus 21	k141_627941	Picornaviridae	Yellow-eyed penguin	Enderby	Subantartics	oral		2250	CAF1919954.1	MAG: Genome polyprotein [Sphenilena virus]	0.4087	0
Seq132	148	Avian picornavirus 25	k141_74510	Picornaviridae	Yellow-eyed penguin	Enderby	Subantartics	cloacal		262	CAF1919954.1	MAG: Genome polyprotein [Sphenilena virus]	0.5538	3e-89
Seq160	148	Avian sedoreovirus 1	k141_117810	Sedoreoviridae	Yellow-eyed penguin	Enderby	Subantartics	cloacal		130	WPS63786.1	MAG: VP1 protein, partial [Pachyptila rotavirus D]	0.6615	4e-49
Seq133	149	Avian picornavirus 23	k141_467490	Picornaviridae	Yellow-eyed penguin	Enderby	Subantartics	cloacal		252	QUS52647.1	polyprotein [Mute swan feces associated hepatovirus 3]	0.4195	5e-50
Seq9	152	Avian adenovirus 12	k141_69892	Adenoviridae	Subantarctic skua	Enderby	Subantartics	oral		173	AGH58206.1	polymerase [Gull adenovirus]	0.7911	2e-75
Seq89	152	Avian papillomavirus 17	k141_173251	Papillomaviridae	Subantarctic skua	Enderby	Subantartics	oral		532	QBR99518.1	L1, partial [Kittiwake papillomavirus 7]	0.7726	0
Seq90	152	Avian papillomavirus 1	k141_186560	Papillomaviridae	Subantarctic skua	Enderby	Subantartics	oral		516	ANN29877.1	L1, partial [Duck papillomavirus]	0.6866	0
Seq8	154	Avian adenovirus 3	k141_58120	Adenoviridae	Southern royal albatross	Enderby	Subantartics	oral		118	YP_009051654.1	DNA polymerase [Lizard adenovirus 2]	0.5472	8e-29
Seq91	154	Avian papillomavirus 4	k141_156229	Papillomaviridae	Southern royal albatross	Enderby	Subantartics	oral		520	QBR99491.1	L1, partial [Duck papillomavirus 3]	0.6479	2e-169
Seq92	154	Avian papillomavirus 5	k141_221562	Papillomaviridae	Southern royal albatross	Enderby	Subantartics	oral		146	QBR99465.1	L1 [Puffin papillomavirus 1]	0.7534	4e-71
Seq93	154	Avian papillomavirus 7	k141_241657	Papillomaviridae	Southern royal albatross	Enderby	Subantartics	oral		535	QBR99515.1	L1, partial [Kittiwake papillomavirus 4]	0.7091	0
Seq134	154	Avian picornavirus 1	k141_17998	Picornaviridae	Southern royal albatross	Enderby	Subantartics	oral		1735	QIS87942.1	MAG: polyprotein [Shirase virus]	0.7902	0
Seq135	154	Avian picornavirus 11	k141_37595	Picornaviridae	Southern royal albatross	Enderby	Subantartics	oral		2321	CBY02484.1	polyprotein, partial [Pigeon picornavirus A]	0.5693	0
Seq94	155	Avian papillomavirus 4	k141_265905	Papillomaviridae	Southern royal albatross	Enderby	Subantartics	oral		520	QBR99491.1	L1, partial [Duck papillomavirus 3]	0.6479	2e-169
Seq95	155	Avian papillomavirus 7	k141_347552	Papillomaviridae	Southern royal albatross	Enderby	Subantartics	oral		535	QBR99515.1	L1, partial [Kittiwake papillomavirus 4]	0.7023	0
Seq136	156	Avian picornavirus 1	k141_285834	Picornaviridae	Southern royal albatross	Enderby	Subantartics	cloacal		2197	QIS87942.1	MAG: polyprotein [Shirase virus]	0.783	0
Seq56	160	Avian flavivirus 1	k141_71500	Flaviviridae	Bar-tailed godwit	Motueka Spit	Mainland	oral		1460	QUE43477.1	polyprotein [Goose pegivirus 1]	0.7057	0
Seq57	161	Avian flavivirus 1	k141_29539	Flaviviridae	Bar-tailed godwit	Motueka Spit	Mainland	oral		117	QUE43477.1	polyprotein [Goose pegivirus 1]	0.5361	4e-24
Seq7	163	Avian adenovirus 14	k141_129221	Adenoviridae	Bar-tailed godwit	Motueka Spit	Mainland	cloacal		213	QPN96238.1	DNA polymerase [Siadenovirus sp.]	0.75	9e-105
Seq47	163	Avian gammacoronavirus 1	k141_82150	Coronaviridae	Bar-tailed godwit	Motueka Spit	Mainland	cloacal		4007	QDY92334.1	non-structural polyprotein [Avian coronavirus]	0.8006	0
Seq137	163	Avian picornavirus 7	k141_15658	Picornaviridae	Bar-tailed godwit	Motueka Spit	Mainland	cloacal		115	AXF38648.1	MAG: polyprotein [Avihepatovirus sp.]	0.6195	3e-38
Seq138	163	Avian picornavirus 16	k141_229755	Picornaviridae	Bar-tailed godwit	Motueka Spit	Mainland	cloacal		257	QUS52752.1	polyprotein [Mute swan feces associated sapelovirus 1]	0.6148	6e-101
Seq48	164	Gammacoronavirus sp.	k141_84790	Coronaviridae	Bar-tailed godwit	Motueka Spit	Mainland	cloacal		111	WMM65746.1	RdRp, partial [Gammacoronavirus sp.]	0.991	1e-74
Seq58	165	Avian flavivirus 3	k141_47296	Flaviviridae	Bar-tailed godwit	Motueka Spit	Mainland	cloacal		249	QUE43477.1	polyprotein [Goose pegivirus 1]	0.7989	9e-85
Seq24	166	Avian astrovirus 1	k141_189198	Astroviridae	Bar-tailed godwit	Motueka Spit	Mainland	cloacal		157	QPB10704.1	MAG: non-structural polyprotein, partial [Blencathra virus]	0.7325	2e-71
Seq59	166	Avian flavivirus 1	k141_77908	Flaviviridae	Bar-tailed godwit	Motueka Spit	Mainland	cloacal		257	QUE43477.1	polyprotein [Goose pegivirus 1]	0.7938	3e-125
Seq139	166	Avian picornavirus 7	k141_344836	Picornaviridae	Bar-tailed godwit	Motueka Spit	Mainland	cloacal		2460	QMI57969.1	polyprotein, partial [Chestnut teal aalivirus]	0.5719	0
Seq6	167	Avian adenovirus 5	k141_111991	Adenoviridae	Bar-tailed godwit	Motueka Spit	Mainland	cloacal		205	DBA49229.1	MAG TPA_asm: AdPolB [Adenovirus varanus37597]	0.4155	1e-42
Seq23	167	Avian astrovirus 1	k141_131608	Astroviridae	Bar-tailed godwit	Motueka Spit	Mainland	cloacal		504	QPB10704.1	MAG: non-structural polyprotein, partial [Blencathra virus]	0.6944	0
Seq60	171	Avian flavivirus 1	k141_28364	Flaviviridae	Bar-tailed godwit	Firth of Thames	Mainland	oral		125	QUE43477.1	polyprotein [Goose pegivirus 1]	0.681	3e-48
Seq22	172	Avian astrovirus 2	k141_139861	Astroviridae	Bar-tailed godwit	Firth of Thames	Mainland	oral		514	AXL64619.1	non-structural polyprotein, partial [Chicken astrovirus]	0.7184	0
Seq49	172	Avian gammacoronavirus 1	k141_521	Coronaviridae	Bar-tailed godwit	Firth of Thames	Mainland	oral		247	QDY92334.1	non-structural polyprotein [Avian coronavirus]	0.8907	4e-149
Seq38	180	Avian calicivirus 10	k141_194206	Caliciviridae	Red knot	Firth of Thames	Mainland	cloacal		2173	XHP96627.1	MAG: polyprotein, partial [Caliciviridae sp.]	0.4014	0
Seq39	180	Avian calicivirus 11	180_k141_115198_k141_299720	Caliciviridae	Red knot	Firth of Thames	Mainland	cloacal		2185	XHP96627.1	MAG: polyprotein, partial [Caliciviridae sp.]	0.4055	0
Seq21	181	Avian astrovirus 3	k141_839	Astroviridae	Red knot	Firth of Thames	Mainland	cloacal		522	QCP68856.1	ORF1b [Ruddy turnstone astrovirus]	0.6967	0
Seq66	181	A/mallard/New Zealand/1365-355/2005(H7N7)	k141_85285	Orthomyxoviridae	Red knot	Firth of Thames	Mainland	cloacal	XHB94090.1	714	ADF45464.1	polymerase PB1 [Influenza A virus (A/mallard/New Zealand/1365-355/2005(H7N7))]	0.9986	0
Seq140	181	Avian picornavirus 9	k141_3845	Picornaviridae	Red knot	Firth of Thames	Mainland	cloacal		1094	YP_003853285.1	polyprotein [Passerivirus A1]	0.5567	0
Seq141	181	Avian picornavirus 13	k141_35000	Picornaviridae	Red knot	Firth of Thames	Mainland	cloacal		2350	QDY92329.1	polyprotein [Sharp-tailed sandpiper Picornavirus B-like]	0.6814	0
Seq142	181	Avian picornavirus 35	k141_77537	Picornaviridae	Red knot	Firth of Thames	Mainland	cloacal		311	URG14387.1	MAG: RNA dependent RNA polymerase, partial [Picornaviridae sp.]	0.6174	5e-135
Seq5	183	Avian adenovirus 13	k141_201301_k141_324021	Adenoviridae	South Island pied oystercatcher	Firth of Thames	Mainland	cloacal		883	QGQ62426.1	DNA polymerase [Fowl aviadenovirus C]	0.6758	0
Seq20	183	Avastrovirus 2	k141_25052	Astroviridae	South Island pied oystercatcher	Firth of Thames	Mainland	cloacal		297	AXF38645.1	MAG: non-structural polyprotein [Avastrovirus 2]	0.9259	0
Seq33	183	Avian calicivirus 6	k141_236420	Caliciviridae	South Island pied oystercatcher	Firth of Thames	Mainland	cloacal		1351	QEG79148.1	polyprotein, partial [Duck calicivirus 2]	0.6564	0
Seq34	183	Avian calicivirus 14	k141_296643	Caliciviridae	South Island pied oystercatcher	Firth of Thames	Mainland	cloacal		2401	QCP68858.1	polyprotein, partial [Ruddy turnstone calicivirus]	0.3828	0
Seq35	183	Avian calicivirus 9	k141_146511	Caliciviridae	South Island pied oystercatcher	Firth of Thames	Mainland	cloacal		264	QEG79135.1	polyprotein [Duck calicivirus 2]	0.5826	4e-74
Seq36	183	Avian calicivirus 2	k141_105791	Caliciviridae	South Island pied oystercatcher	Firth of Thames	Mainland	cloacal		2467	ULF99768.1	MAG: putative polyprotein, partial [Caliciviridae sp.]	0.6139	0
Seq37	183	Avian calicivirus 7	183_k141_96291_k141_94162	Caliciviridae	South Island pied oystercatcher	Firth of Thames	Mainland	cloacal		1154	ULF99768.1	MAG: putative polyprotein, partial [Caliciviridae sp.]	0.6139	0
Seq143	183	Avian picornavirus 10	k141_133990	Picornaviridae	South Island pied oystercatcher	Firth of Thames	Mainland	cloacal		440	WPS63802.1	MAG: polyprotein [Passerivirus GPS]	0.6448	0
Seq144	183	Avian picornavirus 18	k141_181519	Picornaviridae	South Island pied oystercatcher	Firth of Thames	Mainland	cloacal		171	WPS63802.1	MAG: polyprotein [Passerivirus GPS]	0.6448	0
Seq145	183	Avian picornavirus 15	k141_191517	Picornaviridae	South Island pied oystercatcher	Firth of Thames	Mainland	cloacal		1426	UGO57566.1	MAG: hypothetical protein, partial [Picornavirales sp.]	0.6929	2e-63
Seq146	183	Avian picornavirus 31	k141_206251	Picornaviridae	South Island pied oystercatcher	Firth of Thames	Mainland	cloacal		621	XRA21652.1	polyprotein [Pied avocet picornavirus]	0.5301	3e-56
Seq147	183	Avian picornavirus 30	k141_276689	Picornaviridae	South Island pied oystercatcher	Firth of Thames	Mainland	cloacal		210	QIS87941.1	MAG: polyprotein, partial [Ross virus]	0.4619	1e-48
Seq148	183	Avian picornavirus 19	k141_297000	Picornaviridae	South Island pied oystercatcher	Firth of Thames	Mainland	cloacal		113	AXF38653.1	MAG: polyprotein [Avocet picornavirus]	0.5135	9e-29
Seq149	183	Avian picornavirus 2	k141_318123	Picornaviridae	South Island pied oystercatcher	Firth of Thames	Mainland	cloacal		2607	ADL38958.1	polyprotein [Passerivirus A1]	0.6032	0
Seq96	192	Avian papillomavirus 12	k141_33557	Papillomaviridae	Southern black-backed gull	Waimakariri River	Mainland	oral		198	WPS63792.1	MAG: L1 protein [Garrodia papillomavirus]	0.7027	8e-83
Seq4	193	Avian adenovirus 7	k141_311906	Adenoviridae	Southern black-backed gull	Waimakariri River	Mainland	oral		175	AAK68691.1	DNA polymerase, partial [Duck adenovirus 1]	0.6101	1e-58
Seq32	193	Avian calicivirus 1	k141_29430	Caliciviridae	Southern black-backed gull	Waimakariri River	Mainland	oral		110	ULF99768.1	MAG: putative polyprotein, partial [Caliciviridae sp.]	0.6881	6e-43
Seq97	193	Avian papillomavirus 2	k141_287233	Papillomaviridae	Southern black-backed gull	Waimakariri River	Mainland	oral		564	ANN29877.1	L1, partial [Duck papillomavirus]	0.6739	0
Seq19	194	Avian anellovirus 1	k141_66218	Anelloviridae	Southern black-backed gull	Waimakariri River	Mainland	oral		371	DBA51485.1	MAG TPA_asm: Capsid [Anellovirus austrobilharzia2402]	0.558	3e-120
Seq98	194	Avian papillomavirus 2	k141_142189_k141_102966	Papillomaviridae	Southern black-backed gull	Waimakariri River	Mainland	oral		362	ANN29877.1	L1, partial [Duck papillomavirus]	0.6712	5e-101
Seq99	194	Avian papillomavirus 11	k141_182738	Papillomaviridae	Southern black-backed gull	Waimakariri River	Mainland	oral		157	WPS63792.1	MAG: L1 protein [Garrodia papillomavirus]	0.7197	2e-77
Seq3	195	Avian adenovirus 6	k141_169775_k141_137084	Adenoviridae	Southern black-backed gull	Waimakariri River	Mainland	oral		663	YP_009112716.1	DNA polyermase [Psittacine adenovirus 3]	0.524	0
Seq100	195	Avian papillomavirus 2	k141_74348	Papillomaviridae	Southern black-backed gull	Waimakariri River	Mainland	oral		158	DBA49688.1	MAG TPA_asm: L1 [Papillomavirus luscinia7441]	0.673	1e-68
Seq2	197	Avian adenovirus 10	k141_322480	Adenoviridae	Southern black-backed gull	Waimakariri River	Mainland	cloacal		248	WGL40794.1	DNA polymerase [Tawny frogmouth aviadenovirus A]	0.77	3e-109
Seq30	197	Avian calicivirus 12	k141_339161	Caliciviridae	Southern black-backed gull	Waimakariri River	Mainland	cloacal		195	QKN88789.1	MAG: polyprotein [Caliciviridae sp.]	0.4545	7e-37
Seq31	197	Avian calicivirus 1	k141_266808	Caliciviridae	Southern black-backed gull	Waimakariri River	Mainland	cloacal		2438	ULF99768.1	MAG: putative polyprotein, partial [Caliciviridae sp.]	0.5569	0
Seq50	197	Deltacoronavirus sp.	k141_173486	Coronaviridae	Southern black-backed gull	Waimakariri River	Mainland	cloacal		2696	UEI96315.1	replicase polyprotein [Deltacoronavirus sp.]	0.9859	0
Seq65	197	Avian orthoherpesvirus 2	k141_122204	Orthoherpesviridae	Southern black-backed gull	Waimakariri River	Mainland	cloacal		265	SCL76940.1	DNA polymerase catalytic subunit [Spheniscid alphaherpesvirus 1]	0.7471	5e-137
Seq28	198	Avian calicivirus 13	k141_353146	Caliciviridae	Southern black-backed gull	Waimakariri River	Mainland	cloacal		104	QKN88788.1	MAG: polyprotein [Caliciviridae sp.]	0.5851	1e-23
Seq29	198	Avian calicivirus 1	k141_303369	Caliciviridae	Southern black-backed gull	Waimakariri River	Mainland	cloacal		122	WPR16551.1	MAG: RNA-dependent RNA polymerase, partial [Fantail calicivirus 2]	0.6	3e-15
Seq51	198	Deltacoronavirus sp.	k141_11040_k141_278492	Coronaviridae	Southern black-backed gull	Waimakariri River	Mainland	cloacal		1037	XHY95708.1	MAG: replicase polyprotein [Deltacoronavirus sp.]	0.9952	0
Seq150	198	Avian picornavirus 20	k141_39362	Picornaviridae	Southern black-backed gull	Waimakariri River	Mainland	cloacal		2129	YP_010784518.1	polyprotein [grusopivirus A1]	0.5083	0
Seq1	199	Avian adenovirus 9	k141_281373	Adenoviridae	Southern black-backed gull	Waimakariri River	Mainland	cloacal		106	UKS51805.1	DNA polymerase [Falcon aviadenovirus A]	0.7925	1e-49
Seq27	199	Avian calicivirus 8	k141_163670	Caliciviridae	Southern black-backed gull	Waimakariri River	Mainland	cloacal		148	AXF38649.1	MAG: polyprotein [Avocet calicivirus]	0.7432	5e-69
Seq52	199	Deltacoronavirus sp.	k141_346193	Coronaviridae	Southern black-backed gull	Waimakariri River	Mainland	cloacal		151	BBC54841.1	replicase polyprotein [Pigeon coronavirus UAE-HKU29]	1	5e-99
Seq151	199	Avian picornavirus 29	k141_315302	Picornaviridae	Southern black-backed gull	Waimakariri River	Mainland	cloacal		108	QUS52646.1	polyprotein [Mute swan feces associated hepatovirus 2]	0.4945	2e-16
Seq152	199	Avian picornavirus 14	k141_317782	Picornaviridae	Southern black-backed gull	Waimakariri River	Mainland	cloacal		2342	QDY92321.1	polyprotein [Red-necked stint Picornavirus B-like]	0.5262	0
Seq161	199	Rotavirus D	k141_126425	Sedoreoviridae	Southern black-backed gull	Waimakariri River	Mainland	cloacal		261	AXF38701.1	MAG: viral structural protein 1 [Rotavirus D]	0.9962	5e-179
Seq153	206	Avian picornavirus 2	k141_48540	Picornaviridae	Southern New Zealand dotterel	Rakiura	Rakiura Region	cloacal		152	AUG90521.1	polyprotein, partial [Passerivirus sp.]	0.885	2e-67

### Sheet: Mammalian Viruses
Sequence ID	Bird library	Virus Name	Transcript ID	Species/Family/Order	Host	Location	Region	Swab type	NCBI accession	Sequence length (aa)
Seq1	153	Subantarctic skua associated mamastrovirus 1	k141_71510	Astroviridae	Subantarctic skua	Enderby	Subantartics	cloacal		93
Seq2	152	California sea lion astrovirus 5	k141_186836	Astroviridae	Subantarctic skua	Enderby	Subantartics	oral		935
Seq3	153	California sea lion astrovirus 5	k141_134126	Astroviridae	Subantarctic skua	Enderby	Subantartics	cloacal		935
Seq4	153	California sea lion astrovirus 5	k141_105779	Astroviridae	Subantarctic skua	Enderby	Subantartics	cloacal		68
Seq5	153	California sea lion astrovirus 8	k141_101857	Astroviridae	Subantarctic skua	Enderby	Subantartics	cloacal		924
Seq6	192	Rabbit hemorrhagic disease virus 2	k141_2768	Caliciviridae	Southern black-backed gull	Waimakariri River	Mainland	oral	XTJ93403.1	2344
Seq7	196	Rabbit hemorrhagic disease virus 2	k141_140072	Caliciviridae	Southern black-backed gull	Waimakariri River	Mainland	cloacal	XTJ93401.1	2321
Seq8	153	Subantarctic skua associated vesivirus 1	k141_4402	Caliciviridae	Subantarctic skua	Enderby	Subantartics	cloacal		1320
Seq9	73	Subantarctic skua associated picornavirus 1	k141_242334	Picornaviridae	Subantarctic skua	Antipodes	Subantartics	cloacal		155
Seq10	78	Erect-crested penguin associated picornavirus 1	k141_351574	Picornaviridae	Erect-crested penguin	Bounties	Subantartics	oral		166
Seq11	197	Southern black-backed gull associated picornavirus 1	k141_299563	Picornaviridae	Southern black-backed gull	Waimakariri River	Mainland	cloacal		119
Seq12	192	Hedgehog hepatovirus	k141_37166	Picornaviridae	Southern black-backed gull	Waimakariri River	Mainland	oral		2216
Seq13	73	Subantarctic skua associated rotavirus 2	k141_125712	Sedoreoviridae	Subantarctic skua	Antipodes	Subantartics	cloacal		139
Seq14	63	Subantarctic skua associated rotavirus 1	k141_145265	Sedoreoviridae	Subantarctic skua	Adams	Subantartics	cloacal		130
Seq15	165	Bar-tailed godwit associated rotavirus 1	k141_96901	Sedoreoviridae	Bar-tailed godwit	Motueka Spit	Mainland	cloacal		115
