## Supplementary Table 3 for "Foraging ecology drives viral community structure in New Zealand’s aquatic birds"

### Sheet: Sheet1
					Mammalian reads per million
Library	Bird species	Location	Swab type	Viruses	Erinaceus europaeus (Hedgehog)	Oryctolagus cuniculus (Rabbit)	Eumetopias jubatus, Phocarctos hookeri, Zalophus californianus (Sealion)
192WRG1_22N3WCLT3_ACTTACTTCA-TCTGGAATTA	Southern black-backed gull	Waimakariri River, Mainland	oral	Hedgehog hepatovirus, Rabbit hemorrhagic disease virus 2	6.35985	12.4525	0
196WRG2_22N3WCLT3_TCACCGCGCT-TCGATACTAG	Southern black-backed gull	Waimakariri River, Mainland	cloacal	Rabbit hemorrhagic disease virus 2	0	0	0
153ES2_22N37NLT3_GTTCGGAGTT-CGCCTTCTGA	Subantarctic skua	Enderby, Subantartics	cloacal	California sea lion astrovirus 5, California sea lion astrovirus 8	0	0	25.1646
152ES1_22N37NLT3_CCACGCTGAA-TATTCCTCAG	Subantarctic skua	Enderby, Subantartics	oral	California sea lion astrovirus 5	0	0	9.64912

### Sheet: Sheet2
152	56133417	357	699	0
153	52979590	0	0	0
192	77807604	0	0	1958
196	87158170	0	0	841
		6.35985	12.4525	0
		0	0	0
		0	0	25.1646
		0	0	9.64912
